# Genotype-dependent transcriptional trajectories during prolonged heat stress in *Capsicum annuum* L

**DOI:** 10.64898/2026.08.03.742462

**Authors:** Matteo Martina, Edoardo Vergnano, Francesca Secchi, Anna Maria Milani, Lorenzo Barchi, Andrea Moglia, Alberto Acquadro, Cinzia Comino, Ezio Portis

## Abstract

Heat stress is one of the most damaging abiotic constraints on crop productivity, and its consequences are expected to intensify as extreme temperature events become more frequent and severe. Pepper (*Capsicum annuum* L.) is particularly vulnerable to sustained high temperatures, which can disrupt photosynthetic performance, cellular homeostasis, and redox regulation. However, the physiological and transcriptional dynamics underlying genotype-dependent responses to prolonged heat exposure remain insufficiently understood. We combined repeated physiological measurements with time-course RNA sequencing to compare GPC003240, previously identified as a candidate heat-tolerant accession, with two non-elite accessions, GPC010350 and GPC014930, which are phenotypically divergent from each other, under 40/30 °C Day/night temperatures for up to six days. GPC010350 maintained comparatively stable photosystem II performance and higher stomatal conductance, whereas GPC014930 showed progressive photochemical impairment and lower conductance; GPC003240 displayed a distinct, moderately responsive profile. Transcriptomic responses showed partial functional convergence during the early phase of stress exposure but diverged markedly after six days. When gene expression at day 6 was compared with the pre-treatment baseline separately within each genotype, 4,436 differentially expressed genes were detected in GPC010350, compared with 680 in GPC003240 and only 78 in GPC014930. The late response of GPC010350 was associated with enrichment of RNA- and ribosome-related, biosynthetic, DNA-repair, and genome-maintenance functions. By contrast, GPC014930 showed negative enrichment of photosynthesis, plastid organization, redox homeostasis, and translation-related processes. Global co-expression analysis identified a time-decreasing photosynthesis-associated module (ME5) and two time-increasing modules, ME12 and ME19, that were enriched in genes contributing to the late GPC010350 response. Integration of differential expressions, module membership, and functional annotation highlighted a heat shock transcription factor (*Caz03g27980*), *HSP101* (*Caz03g07770*), and a dual-specificity phosphatase (*Caz05g20970*) as candidates for further investigation. Overall, the results suggest that genotype-dependent responses to prolonged heat exposure were associated not only with the magnitude of early transcriptional change, but also with differences in the temporal organization of stress-response, maintenance, and metabolic processes. The contrasting responses of the non-elite accessions GPC010350 and GPC014930 further highlight the value of phenotypically diverse germplasm for uncovering mechanisms relevant to future heat-tolerance breeding.
