## Supplemental Data 1 for "Genotype-dependent transcriptional trajectories during prolonged heat stress in *Capsicum annuum* L"

### Sheet: Supplementary_Table_S1_DESeq2_c
Supplementary Table S1 – DESeq2 contrast definitions, coefficient specifications, and differential-expression summaries.
Contrast_ID	Category	Genotypes_compared	Time_points	DESeq2_coefficient_or_contrast	Biological_interpretation	Total_DEGs	Upregulated_DEGs	Downregulated_DEGs
GPC003240_T2_vs_C	heat-exposure response	GPC003240	T2 vs C	name = "time_T2_vs_C"	Transcriptional change in GPC003240 after 48 h of heat exposure relative to baseline.	871	219	52
GPC003240_T3_vs_C	heat-exposure response	GPC003240	T3 vs C	name = "time_T3_vs_C"	Transcriptional change in GPC003240 after 72 h of heat exposure relative to baseline.	630	45	585
GPC003240_T6_vs_C	heat-exposure response	GPC003240	T6 vs C	name = "time_T6_vs_C"	Transcriptional change in GPC003240 after 144 h of heat exposure relative to baseline.	687	106	581
GPC010350_T2_vs_C	heat-exposure response	GPC010350	T2 vs C	contrast = list(c("time_T2_vs_C","genoGPC010350.timeT2"))	Transcriptional change in GPC010350 after 48 h of heat exposure relative to baseline.	1887	606	1281
GPC010350_T3_vs_C	heat-exposure response	GPC010350	T3 vs C	contrast = list(c("time_T3_vs_C","genoGPC010350.timeT3"))	Transcriptional change in GPC010350 after 72 h of heat exposure relative to baseline.	1608	360	1248
GPC010350_T6_vs_C	heat-exposure response	GPC010350	T6 vs C	contrast = list(c("time_T6_vs_C","genoGPC010350.timeT6"))	Transcriptional change in GPC010350 after 144 h of heat exposure relative to baseline.	4450	1769	2681
GPC014930_T2_vs_C	heat-exposure response	GPC014930	T2 vs C	contrast = list(c("time_T2_vs_C","genoGPC014930.timeT2"))	Transcriptional change in GPC014930 after 48 h of heat exposure relative to baseline.	1828	456	1372
GPC014930_T3_vs_C	heat-exposure response	GPC014930	T3 vs C	contrast = list(c("time_T3_vs_C","genoGPC014930.timeT3"))	Transcriptional change in GPC014930 after 72 h of heat exposure relative to baseline.	1373	376	997
GPC014930_T6_vs_C	heat-exposure response	GPC014930	T6 vs C	contrast = list(c("time_T6_vs_C","genoGPC014930.timeT6"))	Transcriptional change in GPC014930 after 144 h of heat exposure relative to baseline.	79	48	31
GPC010350_vs_GPC003240_C	genotype pairwise	GPC010350 vs GPC003240	C	name = "geno_GPC010350_vs_GPC003240"	Baseline transcriptional difference between GPC010350 and GPC003240 prior to heat exposure.	733	303	430
GPC014930_vs_GPC003240_C	genotype pairwise	GPC014930 vs GPC003240	C	name = "geno_GPC014930_vs_GPC003240"	Baseline transcriptional difference between GPC014930 and GPC003240 prior to heat exposure.	225	129	96
GPC010350_vs_GPC014930_C	genotype pairwise	GPC010350 vs GPC014930	C	contrast = c("geno","GPC010350","GPC014930")	Baseline transcriptional difference between GPC010350 and GPC014930 prior to heat exposure.	189	73	116
GPC010350_vs_GPC003240_T2	genotype pairwise	GPC010350 vs GPC003240	T2	contrast = list(c("geno_GPC010350_vs_GPC003240","genoGPC010350.timeT2"))	Transcriptional difference between GPC010350 and GPC003240 after 48 h of heat exposure.	842	585	257
GPC014930_vs_GPC003240_T2	genotype pairwise	GPC014930 vs GPC003240	T2	contrast = list(c("geno_GPC014930_vs_GPC003240","genoGPC014930.timeT2"))	Transcriptional difference between GPC014930 and GPC003240 after 48 h of heat exposure.	1376	821	555
GPC010350_vs_GPC014930_T2	genotype pairwise	GPC010350 vs GPC014930	T2	contrast = list(c("geno_GPC010350_vs_GPC003240","genoGPC010350.timeT2"), c("geno_GPC014930_vs_GPC003240","genoGPC014930.timeT2"))	Transcriptional difference between GPC010350 and GPC014930 after 48 h of heat exposure.	345	211	134
GPC010350_vs_GPC003240_T3	genotype pairwise	GPC010350 vs GPC003240	T3	contrast = list(c("geno_GPC010350_vs_GPC003240","genoGPC010350.timeT3"))	Transcriptional difference between GPC010350 and GPC003240 after 72 h of heat exposure.	751	52	224
GPC014930_vs_GPC003240_T3	genotype pairwise	GPC014930 vs GPC003240	T3	contrast = list(c("geno_GPC014930_vs_GPC003240","genoGPC014930.timeT3"))	Transcriptional difference between GPC014930 and GPC003240 after 72 h of heat exposure.	1471	1038	433
GPC010350_vs_GPC014930_T3	genotype pairwise	GPC010350 vs GPC014930	T3	contrast = list(c("geno_GPC010350_vs_GPC003240","genoGPC010350.timeT3"), c("geno_GPC014930_vs_GPC003240","genoGPC014930.timeT3"))	Transcriptional difference between GPC010350 and GPC014930 after 72 h of heat exposure.	90	49	41
GPC010350_vs_GPC003240_T6	genotype pairwise	GPC010350 vs GPC003240	T6	contrast = list(c("geno_GPC010350_vs_GPC003240","genoGPC010350.timeT6"))	Transcriptional difference between GPC010350 and GPC003240 after 144 h of heat exposure.	298	198	100
GPC014930_vs_GPC003240_T6	genotype pairwise	GPC014930 vs GPC003240	T6	contrast = list(c("geno_GPC014930_vs_GPC003240","genoGPC014930.timeT6"))	Transcriptional difference between GPC014930 and GPC003240 after 144 h of heat exposure.	1411	1204	207
GPC010350_vs_GPC014930_T6	genotype pairwise	GPC010350 vs GPC014930	T6	contrast = list(c("geno_GPC010350_vs_GPC003240","genoGPC010350.timeT6"), c("geno_GPC014930_vs_GPC003240","genoGPC014930.timeT6"))	Transcriptional difference between GPC010350 and GPC014930 after 144 h of heat exposure.	643	95	548
int_GPC010350_T2	interaction	GPC010350 vs GPC003240	T2	name = "genoGPC010350.timeT2"	Genotype-by-time interaction: difference in the 48 h heat-exposure response between GPC010350 and GPC003240.	263	219	44
int_GPC010350_T3	interaction	GPC010350 vs GPC003240	T3	name = "genoGPC010350.timeT3"	Genotype-by-time interaction: difference in the 72 h heat-exposure response between GPC010350 and GPC003240.	105	64	41
int_GPC010350_T6	interaction	GPC010350 vs GPC003240	T6	name = "genoGPC010350.timeT6"	Genotype-by-time interaction: difference in the 144 h heat-exposure response between GPC010350 and GPC003240.	179	114	65
int_GPC014930_T2	interaction	GPC014930 vs GPC003240	T2	name = "genoGPC014930.timeT2"	Genotype-by-time interaction: difference in the 48 h heat-exposure response between GPC014930 and GPC003240.	294	172	122
int_GPC014930_T3	interaction	GPC014930 vs GPC003240	T3	name = "genoGPC014930.timeT3"	Genotype-by-time interaction: difference in the 72 h heat-exposure response between GPC014930 and GPC003240.	364	243	121
int_GPC014930_T6	interaction	GPC014930 vs GPC003240	T6	name = "genoGPC014930.timeT6"	Genotype-by-time interaction: difference in the 144 h heat-exposure response between GPC014930 and GPC003240.	228	187	41
int_GPC010350vsGPC014930_T2	interaction	GPC010350 vs GPC014930	T2	contrast = list("genoGPC010350.timeT2", "genoGPC014930.timeT2")	Genotype-by-time interaction: difference in the 48 h heat-exposure response between GPC010350 and GPC014930.	234	142	92
int_GPC010350vsGPC014930_T3	interaction	GPC010350 vs GPC014930	T3	contrast = list("genoGPC010350.timeT3", "genoGPC014930.timeT3")	Genotype-by-time interaction: difference in the 72 h heat-exposure response between GPC010350 and GPC014930.	161	79	82
int_GPC010350vsGPC014930_T6	interaction	GPC010350 vs GPC014930	T6	contrast = list("genoGPC010350.timeT6", "genoGPC014930.timeT6")	Genotype-by-time interaction: difference in the 144 h heat-exposure response between GPC010350 and GPC014930.	887	222	665
