## Supplemental Data 2 for "Genotype-dependent transcriptional trajectories during prolonged heat stress in *Capsicum annuum* L"

### Sheet: Supplementary_Table_S2_threshol
Supplementary Table S2 – Sensitivity of DEG detection to alternative statistical and fold-change thresholds.
Contrast	padj<0.05_only	padj<0.05_and_|log2FC|>0.1	padj<0.05_and_|log2FC|>0.5	padj<0.05_and_|log2FC|>1
GPC010350_T2_vs_C	1888	1888	1887	1700
GPC010350_T3_vs_C	1609	1609	1608	1463
GPC010350_T6_vs_C	4458	4458	4450	3970
GPC010350_vs_GPC014930_C	190	190	189	178
GPC010350_vs_GPC014930_T2	345	345	345	314
GPC010350_vs_GPC014930_T3	90	90	90	81
GPC010350_vs_GPC014930_T6	643	643	643	629
GPC010350_vs_GPC003240_C	733	733	733	705
GPC010350_vs_GPC003240_T2	843	843	842	744
GPC010350_vs_GPC003240_T3	751	751	751	675
GPC010350_vs_GPC003240_T6	298	298	298	270
GPC014930_T2_vs_C	1831	1831	1828	1634
GPC014930_T3_vs_C	1374	1374	1373	1225
GPC014930_T6_vs_C	79	79	79	75
GPC014930_vs_GPC003240_C	225	225	225	207
GPC014930_vs_GPC003240_T2	1379	1379	1376	1201
GPC014930_vs_GPC003240_T3	1471	1471	1471	1262
GPC014930_vs_GPC003240_T6	1414	1414	1411	1287
GPC003240_T2_vs_C	871	871	871	758
GPC003240_T3_vs_C	631	631	630	607
GPC003240_T6_vs_C	687	687	687	636
int_GPC010350_T2	263	263	263	261
int_GPC010350_T3	105	105	105	104
int_GPC010350_T6	179	179	179	176
int_GPC010350vsGPC014930_T2	234	234	234	231
int_GPC010350vsGPC014930_T3	161	161	161	159
int_GPC010350vsGPC014930_T6	887	887	887	883
int_GPC014930_T2	294	294	294	288
int_GPC014930_T3	364	364	364	360
int_GPC014930_T6	228	228	228	227
