## Supplemental Data 3 for "Genotype-dependent transcriptional trajectories during prolonged heat stress in *Capsicum annuum* L"

### Sheet: Module summary
Supplementary Table S3 – Summary of global WGCNA modules, module–trait associations, highly connected genes, and functional enrichment.
Module–trait correlations (Pearson r, time in hours and genotype indicator variables) and top hub genes (kME ≥ 0.9) for all 29 co-expression modules (ME1–ME29) plus the grey module of unassigned genes (ME0; 708 genes; 30 groups in total, matching the 30 × 4 = 120 tests corrected for in Section 3.5). The grey/ME0 row's statistics were previously mis-copied from module ME1 (turquoise) in an earlier…
Module (ME)	WGCNA color	Size (genes)	r (time, h)	p (time, h)	r (GPC003240)	r (GPC010350)	r (GPC014930)	Top hub genes (kME ≥ 0.9)	Top 3 GO Biological Process terms (FDR)
ME0	grey	708	0.1321	0.4425	0.5245	-0.407	-0.1175	not applicable (unassigned genes; not interpreted as a co-expression module by WGCNA convention)	not tested (grey = unassigned genes)
ME1	turquoise	5295	-0.4219	0.01037	-0.1812	0.0722	0.109	Caz08g13860;Caz10g16780;Caz10g09490;Caz02g07780;Caz01g23240;Caz03g06330;Caz09g15460;Caz12g22770;Caz02g15050;Caz12g02250;Caz03g00950;Caz01g23200;Caz01g42070;Caz10g16450;Caz01g26550	response to oxygen-containing compound (FDR=2.65e-14); response to chitin (FDR=2.08e-13); protein phosphorylation (FDR=1.07e-12)
ME2	blue	1655	0.4221	0.01034	0.1911	-0.1282	-0.0629	Caz02g24930;Caz03g19130;Caz06g02470;Caz05g02720;Caz01g05940;Caz01g05950;Caz03g37550;Caz08g10420;Caz05g18410;Caz01g18050;Caz01g25920;Caz06g24480;Caz08g20730;Caz12g04510;Caz05g04380	RNA metabolic process (FDR=1.52e-12); ribosome biogenesis (FDR=1.32e-10); nucleic acid metabolic process (FDR=2.53e-10)
ME3	brown	983	0.3844	0.02064	0.0389	-0.051	0.0121	Caz03g21510;Caz01g20140;Caz05g04130;Caz09g21180;Caz01g03460;Caz10g12320;Caz08g02620;Caz03g24750;Caz01g06520;Caz02g19530;Caz04g15220;Caz03g10480;Caz11g11150;Caz03g02060;Caz06g00730	nucleic acid metabolic process (FDR=3.06e-23); nucleobase-containing compound metabolic process (FDR=1.09e-21); macromolecule metabolic process (FDR=5.65e-20)
ME4	yellow	791	0.2292	0.1788	0.0116	0.0796	-0.0912	Caz02g00500;Caz05g03090;Caz02g26870;Caz06g08020;Caz03g13340;Caz04g21890;Caz11g02740;Caz12g13370;Caz12g08660;Caz05g18990;Caz03g27880	RNA modification (FDR=3.12e-22); nucleic acid metabolic process (FDR=3.20e-15); nucleobase-containing compound metabolic process (FDR=4.50e-15)
ME5	green	628	-0.4828	0.002861	-0.2185	0.2067	0.0119	Caz08g12110;Caz06g19780;Caz02g06330;Caz06g16230;Caz03g02450;Caz02g19050;Caz02g18290;Caz02g27850;Caz08g02960;Caz10g01040;Caz07g16180;Caz04g01890;Caz07g10770;Caz07g21920;Caz06g02200	photosynthesis (FDR=6.95e-26); photosynthesis, light reaction (FDR=1.03e-23); generation of precursor metabolites and energy (FDR=3.00e-16)
ME6	red	605	-0.1318	0.4436	-0.0649	0.2003	-0.1354	Caz08g04670;Caz12g12550;Caz07g14050;Caz03g27950;Caz08g00810;Caz09g18820	none significant
ME7	black	555	0.0419	0.8081	0.0475	0.1228	-0.1703	Caz01g16590;Caz07g21160;Caz09g11510;Caz03g17690	RNA modification (FDR=1.25e-13); nucleic acid metabolic process (FDR=3.58e-10); RNA metabolic process (FDR=4.91e-09)
ME8	pink	476	-0.3579	0.03212	-0.0363	0.1936	-0.1572	Caz11g15370;Caz06g16780;Caz08g10430;Caz10g07670;Caz08g04120;Caz01g42150	none significant
ME9	magenta	476	-0.034	0.8441	0.1401	-0.0864	-0.0537	Caz03g24720;Caz08g09820;Caz02g10810;Caz02g10790;Caz03g33550;Caz03g28490;Caz04g02070;Caz02g09320;Caz01g15470;Caz03g31550;Caz07g12880;Caz05g02060;Caz06g06160;Caz07g11360;Caz06g10980	translation (FDR=4.48e-22); peptide biosynthetic process (FDR=6.45e-22); peptide metabolic process (FDR=2.13e-21)
ME10	purple	439	-0.0145	0.9332	-0.227	0.1696	0.0574	Caz06g09090;Caz01g18680;Caz04g03950;Caz04g17550;Caz04g01190;Caz08g03600;Caz10g17960;Caz02g24880;Caz09g20240;Caz07g25320;Caz10g15410;Caz12g07540;Caz02g25600;Caz10g19280;Caz12g13900	plastid organization (FDR=1.95e-11); chloroplast organization (FDR=1.96e-08); protein targeting to chloroplast (FDR=1.36e-04)
ME11	greenyellow	434	0.0751	0.6633	-0.3882	-0.0036	0.3918	Caz12g19290;Caz10g01130;Caz08g12960;Caz10g05280;Caz02g16680;Caz03g39900;Caz12g20400;Caz12g19280;Caz12g27460;Caz12g03050;Caz08g13110;Caz08g13100;Caz05g22960;Caz04g14900;Caz03g22520	none significant
ME12	tan	383	0.6369	2.962e-05	0.3017	-0.2946	-0.0071	Caz04g05760;Caz12g03980;Caz06g12750;Caz02g04960;Caz02g31900;Caz07g00090;Caz07g15800;Caz01g25640;Caz01g31840;Caz03g05940;Caz01g26000;Caz06g11400;Caz07g13980;Caz01g14340;Caz03g11270	none significant
ME13	salmon	356	0.0671	0.6973	-0.4481	0.2117	0.2365	Caz08g10470	none significant
ME14	cyan	328	-0.2698	0.1115	0.1665	0.0015	-0.168	Caz02g20410;Caz04g14040;Caz11g01360	phloem development (FDR=4.96e-03); regulation of killing of cells of another organism (FDR=7.45e-03); positive regulation of killing of cells of another organism (FDR=7.45e-03)
ME15	midnightblue	318	0.2805	0.09746	0.78	-0.3393	-0.4407	Caz07g04670;Caz07g09840;Caz05g22660;Caz03g41050;Caz02g18350;Caz04g25470;Caz10g08280;Caz07g02020;Caz04g21550;Caz06g14210;Caz03g36340;Caz05g08720;Caz08g12770;Caz11g18070;Caz10g08660	none significant
ME16	lightcyan	299	-0.2727	0.1076	-0.846	0.4005	0.4455	Caz12g20850;Caz12g08270;Caz07g02150;Caz07g18300;Caz03g24280;Caz12g09320;Caz09g03490;Caz03g27820;Caz07g02000;Caz07g09400;Caz01g30500;Caz07g02170;Caz08g12380;Caz03g41660;Caz02g33030	none significant
ME17	grey60	298	-0.2648	0.1186	-0.498	0.3948	0.1031	Caz10g13810;Caz02g08370;Caz12g06370;Caz12g04080;Caz03g16590;Caz05g06630;Caz06g22470;Caz09g02790;Caz01g30540;Caz09g14390;Caz11g01800;Caz02g13000;Caz02g21120;Caz06g00530;Caz04g02930	none significant
ME18	lightgreen	251	0.3694	0.02658	0.4144	-0.2762	-0.1381	Caz08g07830;Caz07g09440;Caz10g00380;Caz11g12140;Caz02g21970	none significant
ME19	lightyellow	248	0.4976	0.002015	-0.1732	-0.0995	0.2727	Caz05g21060;Caz12g05270;Caz01g14530;Caz12g00660;Caz04g12880	none significant
ME20	royalblue	245	0.0293	0.8654	-0.0176	0.0225	-0.0049	Caz06g23980;Caz07g03430;Caz03g05880;Caz06g13130;Caz07g07680;Caz01g24590	regulation of cellular process (FDR=3.07e-04); anatomical structure morphogenesis (FDR=3.07e-04); regulation of biological process (FDR=3.07e-04)
ME21	darkred	220	0.2222	0.1927	0.5344	-0.3075	-0.2269	Caz01g08370;Caz07g12870;Caz02g20690;Caz08g26300;Caz03g33910	mRNA metabolic process (FDR=1.32e-05); gene expression (FDR=1.42e-05); RNA metabolic process (FDR=2.48e-04)
ME22	darkgreen	211	0.3339	0.04657	0.4086	-0.3577	-0.0509	Caz06g19800;Caz06g13480;Caz05g16850;Caz05g00650;Caz03g24910;Caz06g29610;Caz01g25040;Caz11g18880;Caz11g10530;Caz09g20410;Caz03g31590;Caz11g17710;Caz08g21970;Caz03g31080;Caz07g01190	none significant
ME23	darkturquoise	196	0.3679	0.02729	-0.0829	-0.1727	0.2556	Caz01g06050;Caz10g08740;Caz03g26100;Caz08g12540;Caz02g28410;Caz05g08010;Caz01g13800;Caz05g20880;Caz09g19190;Caz06g29090;Caz03g06940;Caz06g10070;Caz03g24430;Caz01g35760;Caz00g00530	none significant
ME24	darkgrey	125	0.078	0.6512	0.324	0.049	-0.3729	Caz07g09180;Caz01g19570;Caz04g03240;Caz06g17390	none significant
ME25	orange	81	-0.0086	0.9603	-0.2094	0.0527	0.1566	Caz11g02330;Caz02g14480;Caz12g03490;Caz01g35660;Caz02g05240;Caz04g19740;Caz11g02310;Caz09g02020;Caz04g18740;Caz11g14920;Caz01g19530;Caz06g00340;Caz09g06460;Caz12g12100	maintenance of location (FDR=4.54e-02); monoacylglycerol metabolic process (FDR=4.54e-02); monoacylglycerol catabolic process (FDR=4.54e-02)
ME26	darkorange	81	0.3236	0.05421	-0.0362	-0.01	0.0462	Caz11g18710;Caz04g15410;Caz07g06480;Caz10g02590;Caz02g29450;Caz03g28260;Caz11g15900;Caz12g12230;Caz10g20280;Caz07g12140;Caz02g13570;Caz09g19070	plastid organization (FDR=7.35e-06); chloroplast organization (FDR=1.75e-04); biosynthetic process (FDR=2.78e-03)
ME27	white	48	0.046	0.7899	-0.3132	-0.0279	0.3412	Caz01g19350;Caz07g06240;Caz12g15080;Caz10g02460;Caz12g19890;Caz10g16500;Caz01g35360;Caz08g06150;Caz01g19330;Caz05g00240	photosynthesis (FDR=4.74e-02)
ME28	skyblue	39	-0.3137	0.06244	0.3621	-0.0962	-0.2659	Caz09g13110;Caz11g03940;Caz08g23290	none significant
ME29	saddlebrown	33	-0.1526	0.3743	-0.1099	0.1652	-0.0553	Caz01g27020;Caz05g13280;Caz11g20790;Caz08g02380;Caz08g22370;Caz06g18920;Caz10g17480	none significant

### Sheet: Candidate genes
Supplementary Table S4b. Candidate genes from ME12, ME19, and ME5 (top-20 hub genes by kME per module).
kME = module membership (correlation between gene expression and module eigengene). Reference contrast, log2FC, and padj correspond to the DESeq2 contrast most relevant to each module's biology (T6-vs-C for ME12/ME19, T2-vs-C for ME5, both in GPC010350). Genes named in the manuscript (Caz03g27980, Caz03g07770/HSP101, Caz05g20970) are a subset of this list.
Module (ME)	Gene ID	kME	Gene symbol	Functional annotation (eggNOG)	Reference DESeq2 contrast	log2FC (shrunk, ashr)	padj	DEG in reference contrast
ME12	Caz04g05760	0.936		Pumilio-family RNA binding repeat	130_T6_vs_C	3.56	2.25e-04	TRUE
ME12	Caz12g03980	0.935		Phloem protein 2	130_T6_vs_C	3.71	2.30e-04	TRUE
ME12	Caz06g12750	0.932		Belongs to the multi antimicrobial extrusion (MATE) (TC 2.A.66.1) family	130_T6_vs_C	2.94	1.32e-04	TRUE
ME12	Caz02g04960	0.928		Cytochrome b561 and DOMON domain-containing protein At5g47530-like	130_T6_vs_C	5.06	2.32e-05	TRUE
ME12	Caz02g31900	0.927		No apical meristem (NAM) protein	130_T6_vs_C	3.26	2.79e-04	TRUE
ME12	Caz07g00090	0.922		Transferrin receptor-like dimerisation domain	130_T6_vs_C	2.85	1.02e-03	TRUE
ME12	Caz07g15800	0.92		Pyridine nucleotide-disulphide oxidoreductase	130_T6_vs_C	2.58	2.98e-02	TRUE
ME12	Caz01g25640	0.918	STS	Raffinose synthase or seed imbibition protein Sip1	130_T6_vs_C	1.84	6.36e-03	TRUE
ME12	Caz01g31840	0.913		Belongs to the glutamyl-tRNA reductase family	130_T6_vs_C	4.49	4.58e-03	TRUE
ME12	Caz03g05940	0.912		Nodulin-like	130_T6_vs_C	1.86	1.81e-02	TRUE
ME19	Caz05g21060	0.932		Dual specificity phosphatase, catalytic domain	130_T6_vs_C	2.52	1.02e-01	FALSE
ME19	Caz05g20970	0.887		Dual specificity phosphatase, catalytic domain	130_T6_vs_C	4.25	6.31e-03	TRUE
ME19	Caz03g07770	0.881	HSP101	Belongs to the ClpA ClpB family	130_T6_vs_C	3.3	2.04e-03	TRUE
ME19	Caz03g27980	0.826		heat shock factor	130_T6_vs_C	4.1	1.97e-05	TRUE
ME19	Caz05g21010	0.826		Dual specificity phosphatase, catalytic domain	130_T6_vs_C	2.44	2.83e-01	FALSE
ME5	Caz06g19780	0.95	psaD	Photosystem I reaction center subunit II	130_T2_vs_C	-2.3	5.44e-03	TRUE
ME5	Caz02g06330	0.943	PSBO	Oxygen-evolving enhancer protein 1	130_T2_vs_C	-2.07	1.89e-02	TRUE
ME5	Caz04g01890	0.915		Photosystem I reaction centre subunit IV / PsaE	130_T2_vs_C	-2.15	3.46e-02	TRUE
ME5	Caz07g10770	0.913	PSBP	Oxygen-evolving enhancer protein	130_T2_vs_C	-2.31	3.21e-03	TRUE
ME5	Caz06g01410	0.909		Photosystem I reaction centre subunit IV / PsaE	130_T2_vs_C	-2.53	7.37e-03	TRUE
ME5	Caz03g07260	0.902		The light-harvesting complex (LHC) functions as a light receptor, it captures and delivers excitation energy to photosystems with which it is closely associated	130_T2_vs_C	-2.37	5.65e-03	TRUE
ME5	Caz04g24260	0.902		The light-harvesting complex (LHC) functions as a light receptor, it captures and delivers excitation energy to photosystems with which it is closely associated	130_T2_vs_C	-2.62	1.17e-02	TRUE
ME5	Caz02g24250	0.894	RBCS-1	RuBisCO catalyzes two reactions the carboxylation of D- ribulose 1,5-bisphosphate, the primary event in carbon dioxide fixation, as well as the oxidative fragmentation of the pentose substrate. Both reactions occur simultaneously and in competition at the same active site	130_T2_vs_C	-2.1	9.64e-03	TRUE
ME5	Caz09g14760	0.894		The light-harvesting complex (LHC) functions as a light receptor, it captures and delivers excitation energy to photosystems with which it is closely associated	130_T2_vs_C	-2.74	6.83e-05	TRUE

### Sheet: Module-DEG enrichment
Supplementary Table S4c. Significant module–DEG set overlaps (hypergeometric test) for ME12, ME19, and ME5.
Only module×contrast pairs with padj < 0.05 (Benjamini–Hochberg, corrected across all module×contrast tests) are shown. Full results for all 30 modules and 30 contrasts are available on request.
Module (ME)	WGCNA color	DESeq2 contrast	Module size	Contrast DEGs	Observed overlap	Expected overlap (by chance)	p-value (hypergeometric)	padj (BH, across all module×contrast tests)
ME12	tan	130_T6_vs_C	383	4056	226	92.4	4.56e-49	4.10e-47
ME12	tan	130_vs_52_C	383	701	79	16	3.01e-33	1.35e-31
ME12	tan	int_130_T2	383	251	35	5.7	6.53e-18	1.96e-16
ME12	tan	int_164_T2	383	261	21	5.9	6.14e-07	5.53e-06
ME12	tan	130_T2_vs_C	383	1742	69	39.7	3.26e-06	2.44e-05
ME19	lightyellow	164_vs_52_T2	248	1199	60	17.7	1.94e-17	4.36e-16
ME19	lightyellow	130_T6_vs_C	248	4056	118	59.9	5.43e-16	9.77e-15
ME19	lightyellow	int_164_T2	248	261	21	3.9	3.16e-10	4.06e-09
ME19	lightyellow	int_130_T2	248	251	20	3.7	1.01e-09	1.13e-08
ME19	lightyellow	164_T3_vs_C	248	1255	47	18.5	2.47e-09	2.47e-08
ME5	green	130_T2_vs_C	628	1742	118	65.1	7.48e-11	1.12e-09
ME5	green	164_T3_vs_C	628	1255	79	46.9	3.01e-06	2.44e-05
ME5	green	130_vs_52_C	628	701	40	26.2	5.26e-03	3.64e-02
