## Supplemental Data 4 for "Genotype-dependent transcriptional trajectories during prolonged heat stress in *Capsicum annuum* L"

### Sheet: Supplementary Table S1
Supplementary Table S4 – Physiological responses of three Capsicum annuum genotypes during prolonged heat exposure.
Values are means ± SD. A dash indicates that the trait was not measured at that time point. Fv′/Fm′, ΦPSII (Phi2), NPQt, leaf temperature, and the remaining PhotosynQ/MultispeQ parameters were measured concurrently on the same leaves level.
Genotype	Time point	Exposure duration (h)	Fv′/Fm′	ΦPSII (Phi2)	NPQt	Leaf temperature (°C)	gH+	LEF (µmol e⁻ m⁻² s⁻¹)	PhiNO	PhiNPQ	qL	SPAD	vH+	Corrected gsw (mmol H₂O m⁻² s⁻¹; mean ± SD)	Ψleaf (MPa; mean ± SD)
GPC003240	T0	0	0.696 ± 0.022	0.640 ± 0.037	1.137 ± 0.223	23.1 ± 0.7	84.1 ± 41.8	8.4 ± 2.2	0.169 ± 0.006	0.192 ± 0.037	0.777 ± 0.055	61.4 ± 4.9	0.023 ± 0.009	500 ± 160	-0.305 ± 0.093
GPC003240	T1	24	0.703 ± 0.020	0.710 ± 0.007	1.064 ± 0.200	21.5 ± 1.6	155.7 ± 145.3	1.7 ± 0.5	0.142 ± 0.011	0.149 ± 0.010	1.033 ± 0.075	49.0 ± 3.5	0.028 ± 0.022	923 ± 39	–
GPC003240	T2	48	0.682 ± 0.031	0.688 ± 0.029	1.284 ± 0.321	22.3 ± 2.3	147.5 ± 87.6	2.6 ± 0.6	0.137 ± 0.010	0.174 ± 0.035	1.030 ± 0.067	50.4 ± 2.2	0.024 ± 0.011	995 ± 40	–
GPC003240	T3	72	0.644 ± 0.063	0.623 ± 0.064	1.761 ± 0.777	22.8 ± 2.7	91.2 ± 30.6	1.7 ± 0.3	0.141 ± 0.017	0.236 ± 0.079	0.912 ± 0.052	48.0 ± 2.8	0.022 ± 0.006	905 ± 41	–
GPC003240	T4	96	0.663 ± 0.054	0.655 ± 0.053	1.525 ± 0.639	19.9 ± 0.8	94.0 ± 32.8	1.0 ± 0.4	0.139 ± 0.013	0.205 ± 0.065	0.965 ± 0.039	44.3 ± 6.2	0.022 ± 0.007	937 ± 33	–
GPC003240	T5	120	0.663 ± 0.060	0.643 ± 0.060	1.544 ± 0.719	19.8 ± 2.0	128.6 ± 45.5	0.9 ± 0.3	0.144 ± 0.015	0.213 ± 0.074	0.916 ± 0.030	45.6 ± 5.2	0.025 ± 0.009	976 ± 56	–
GPC003240	T6	144	0.636 ± 0.039	0.613 ± 0.043	1.813 ± 0.489	19.4 ± 0.8	149.8 ± 61.6	1.5 ± 0.3	0.139 ± 0.011	0.248 ± 0.051	0.907 ± 0.065	41.9 ± 6.7	0.028 ± 0.010	892 ± 17	-1.071 ± 0.057
GPC010350	T0	0	0.676 ± 0.032	0.654 ± 0.032	1.357 ± 0.360	24.0 ± 1.7	79.3 ± 31.3	4.1 ± 1.4	0.148 ± 0.010	0.198 ± 0.039	0.908 ± 0.049	48.0 ± 7.3	0.024 ± 0.008	620 ± 180	-0.403 ± 0.158
GPC010350	T1	24	0.691 ± 0.030	0.715 ± 0.009	1.193 ± 0.305	23.0 ± 2.2	98.2 ± 59.9	2.0 ± 0.4	0.134 ± 0.013	0.157 ± 0.029	1.089 ± 0.104	51.8 ± 5.1	0.022 ± 0.009	990 ± 70	–
GPC010350	T2	48	0.696 ± 0.016	0.723 ± 0.016	1.132 ± 0.159	24.8 ± 1.4	86.8 ± 31.9	2.3 ± 0.3	0.130 ± 0.004	0.147 ± 0.018	1.140 ± 0.032	51.7 ± 5.6	0.020 ± 0.005	1048 ± 59	–
GPC010350	T3	72	0.711 ± 0.033	0.711 ± 0.023	1.000 ± 0.323	23.7 ± 1.9	100.6 ± 57.2	2.4 ± 0.4	0.146 ± 0.014	0.142 ± 0.034	1.003 ± 0.083	49.6 ± 5.2	0.024 ± 0.010	1018 ± 37	–
GPC010350	T4	96	0.729 ± 0.017	0.727 ± 0.022	0.818 ± 0.154	25.8 ± 1.2	131.5 ± 65.6	1.7 ± 0.4	0.150 ± 0.006	0.118 ± 0.015	0.991 ± 0.057	49.1 ± 5.4	0.024 ± 0.009	954 ± 17	–
GPC010350	T5	120	0.725 ± 0.025	0.708 ± 0.027	0.861 ± 0.241	23.0 ± 2.3	103.4 ± 67.6	1.8 ± 0.4	0.158 ± 0.008	0.134 ± 0.032	0.920 ± 0.037	51.6 ± 5.0	0.025 ± 0.015	1043 ± 47	–
GPC010350	T6	144	0.705 ± 0.035	0.688 ± 0.036	1.054 ± 0.361	24.6 ± 2.0	110.2 ± 66.9	6.1 ± 2.3	0.154 ± 0.010	0.159 ± 0.044	0.920 ± 0.039	51.7 ± 3.0	0.028 ± 0.011	977 ± 41	-1.054 ± 0.066
GPC014930	T0	0	0.684 ± 0.018	0.651 ± 0.032	1.264 ± 0.193	23.6 ± 1.6	65.9 ± 29.6	5.1 ± 2.0	0.154 ± 0.009	0.194 ± 0.025	0.865 ± 0.061	57.3 ± 7.6	0.023 ± 0.009	600 ± 140	-0.240 ± 0.043
GPC014930	T1	24	0.717 ± 0.005	0.707 ± 0.009	0.929 ± 0.051	22.6 ± 2.7	138.9 ± 68.1	1.9 ± 0.2	0.148 ± 0.010	0.143 ± 0.003	0.981 ± 0.069	57.4 ± 6.3	0.023 ± 0.010	669 ± 35	–
GPC014930	T2	48	0.721 ± 0.011	0.714 ± 0.007	0.892 ± 0.102	23.3 ± 2.5	178.0 ± 131.6	1.9 ± 0.4	0.151 ± 0.006	0.134 ± 0.011	0.969 ± 0.036	57.1 ± 5.5	0.034 ± 0.024	737 ± 64	–
GPC014930	T3	72	0.678 ± 0.034	0.655 ± 0.043	1.330 ± 0.360	23.2 ± 2.9	133.7 ± 60.2	2.5 ± 0.4	0.148 ± 0.007	0.196 ± 0.047	0.904 ± 0.054	60.0 ± 2.3	0.030 ± 0.011	643 ± 96	–
GPC014930	T4	96	0.638 ± 0.031	0.611 ± 0.041	1.782 ± 0.371	23.7 ± 1.7	67.1 ± 36.5	2.2 ± 0.5	0.140 ± 0.005	0.249 ± 0.045	0.893 ± 0.046	56.1 ± 7.0	0.020 ± 0.005	641 ± 52	–
GPC014930	T5	120	0.601 ± 0.054	0.575 ± 0.057	2.015 ± 0.350	24.1 ± 0.4	118.7 ± 53.3	1.1 ± 0.2	0.135 ± 0.006	0.269 ± 0.037	0.897 ± 0.036	51.6 ± 7.1	0.025 ± 0.013	723 ± 119	–
GPC014930	T6	144	0.523 ± 0.081	0.502 ± 0.086	3.664 ± 1.539	27.5 ± 0.3	86.3 ± 51.9	2.4 ± 1.0	0.112 ± 0.017	0.386 ± 0.103	0.919 ± 0.034	55.6 ± 5.2	0.016 ± 0.004	629 ± 260	-0.938 ± 0.098
a	Fv′/Fm′, ΦPSII (Phi2), NPQt, leaf temperature, gH+, LEF, PhiNO, PhiNPQ, qL, SPAD, and vH+ were recorded simultaneously with a MultispeQ V2.0 device (PhotosynQ); values are means ± SD across all retained leaf-level measurements per genotype and time point.
b	Corrected gsw values were calculated using the psychrometric correction with stomatal-sidedness factor = 1.0 and summarized from plant-level means (n = 3 plants).
c	Ψleaf was measured on three independent plants at the baseline assessment and at the final stress assessment; these are shown here as T0 and T6, respectively.
