## Supplemental Data 5 for "Genotype-dependent transcriptional trajectories during prolonged heat stress in *Capsicum annuum* L"

### Sheet: T2 shared genes
Supplementary Table S5 – Shared exposure-associated core genes detected across the three genotypes at T2 and T3
59 genes; annotations and genotype-specific shrunk log2 fold changes shown for each genotype's T2-vs-C contrast.
Gene_ID	Gene_name_annotation	log2FC_shrunk_GPC003240	padj_GPC003240	log2FC_shrunk_GPC010350	padj_GPC010350	log2FC_shrunk_GPC014930	padj_GPC014930	Direction	low_baseMean_flag
Caz01g08430	Belongs to the iron ascorbate-dependent oxidoreductase family	-18.954	0.001483	-26.841	3.865e-05	-30.514	9.518e-07	all-down	CAUTION: baseMean<20 in >=1 genotype -- log2FC shrunk via ashr but magnitude may still be imprecise
Caz01g13610	F-box protein PP2-A13-like	-1.958	0.02184	-2.279	0.01155	-1.952	0.02096	all-down
Caz01g15090	belongs to the large pherophorin-family, a family of glycoproteins with a central hydroxyproline-rich (HR) domain	-3.207	0.0004818	-2.893	0.0008017	-2.065	0.009379	all-down
Caz01g18810		-2.084	0.02783	-1.67	0.03679	-3.774	0.002878	all-down
Caz01g24320	Belongs to the CTL (choline transporter-like) family	-2.394	0.00147	-1.456	0.01708	-0.915	0.04821	all-down
Caz01g34410	TIFY	-1.014	0.04148	-2.736	0.0008017	-2.107	0.006483	all-down
Caz01g41590	DNA-binding domain in plant proteins such as APETALA2 and EREBPs	-2.455	0.03713	-23.84	0.0004353	-25.508	0.0001839	all-down	CAUTION: baseMean<20 in >=1 genotype -- log2FC shrunk via ashr but magnitude may still be imprecise
Caz02g07780		-1.82	0.03997	-3.584	0.003019	-4.738	0.001397	all-down
Caz02g12280	The light-harvesting complex (LHC) functions as a light receptor, it captures and delivers excitation energy to photosystems with which it is closely associated	-2.703	0.01999	-2.836	0.007745	-2.609	0.01767	all-down
Caz02g12300	The light-harvesting complex (LHC) functions as a light receptor, it captures and delivers excitation energy to photosystems with which it is closely associated	-5.384	0.0008568	-3.49	0.003084	-3.506	0.006789	all-down
Caz02g12310	The light-harvesting complex (LHC) functions as a light receptor, it captures and delivers excitation energy to photosystems with which it is closely associated	-1.811	0.03427	-3.438	0.002091	-4.859	7.424e-05	all-down
Caz02g12320	The light-harvesting complex (LHC) functions as a light receptor, it captures and delivers excitation energy to photosystems with which it is closely associated	-4.038	0.005466	-2.918	0.006824	-3.783	0.004148	all-down
Caz02g12340	The light-harvesting complex (LHC) functions as a light receptor, it captures and delivers excitation energy to photosystems with which it is closely associated	-1.83	0.02184	-3.039	0.001673	-2.741	0.005429	all-down
Caz02g12850	Belongs to the iron ascorbate-dependent oxidoreductase family	-26.757	5.032e-07	-27.487	8.914e-07	-34.892	2.205e-11	all-down
Caz02g16470	Protein FAR1-RELATED SEQUENCE	-1.548	0.03441	-1.59	0.03519	-1.589	0.03282	all-down
Caz02g26230	Removal of H(2)O(2), oxidation of toxic reductants, biosynthesis and degradation of lignin, suberization, auxin catabolism, response to environmental stresses such as wounding, pathogen attack and oxidative stress	-4.452	0.003677	-1.492	0.04565	-2.425	0.0207	all-down
Caz03g03510		-3.32	0.01062	-1.491	0.04425	-4.597	0.00265	all-down
Caz03g07280	Thioredoxin	-2.681	0.01508	-2.884	0.005919	-3.769	0.00209	all-down
Caz03g10750	Calmodulin-binding protein	-1.554	0.0207	-1.646	0.02089	-2.335	0.005122	all-down
Caz03g13830	Soybean trypsin inhibitor (Kunitz) family of protease inhibitors	-4.126	0.006908	-1.62	0.03494	-2.044	0.03075	all-down
Caz03g16820	Avr9 Cf-9 rapidly elicited protein 65	-1.664	0.03565	-2.615	0.008369	-3.557	0.002524	all-down
Caz03g17530		-0.875	0.03138	-1.362	0.0114	-0.787	0.04986	all-down
Caz03g23020	ERF5: factor 5	-0.97	0.04495	-1.515	0.02133	-1.147	0.03787	all-down
Caz03g36030	POT family	-3.438	0.0006594	-1.361	0.04098	-2.996	0.001854	all-down
Caz03g37400	Beta-amylase	-0.741	0.04484	-1.288	0.0104	-0.764	0.04675	all-down
Caz04g00620	TLR4 regulator and MIR-interacting MSAP	0.964	0.01441	1.048	0.0153	1.003	0.01418	all-up
Caz04g01590	Chaperone protein dnaJ 11, chloroplastic-like	-1.93	0.02961	-3.339	0.002567	-2.134	0.02353	all-down
Caz04g02540	procollagen-lysine 5-dioxygenase activity	-3.037	0.03137	-10.575	0.00559	-10.651	0.007407	all-down	CAUTION: baseMean<20 in >=1 genotype -- log2FC shrunk via ashr but magnitude may still be imprecise
Caz04g06180	Alpha/beta hydrolase family	-0.929	0.0453	-1.917	0.00765	-2.21	0.004015	all-down
Caz04g06870	Belongs to the class-IV pyridoxal-phosphate-dependent aminotransferase family	-2.618	0.01875	-1.801	0.03037	-4.541	0.0001678	all-down
Caz04g23170	DUF3700	-3.519	0.00352	-2.703	0.00651	-4.602	2.631e-05	all-down
Caz05g11630	Acid phosphatase homologues	-23.15	0.0002956	-35.045	1.898e-09	-40.663	1.042e-12	all-down	CAUTION: baseMean<20 in >=1 genotype -- log2FC shrunk via ashr but magnitude may still be imprecise
Caz06g03310	zinc finger	-1.249	0.04141	-1.405	0.04188	-1.889	0.01934	all-down
Caz06g05820		-1.614	0.03336	-3.245	0.001606	-3.065	0.004028	all-down
Caz06g07660	Heavy-metal-associated domain	-1.943	0.0207	-1.331	0.04901	-2.09	0.01663	all-down
Caz06g10210	The light-harvesting complex (LHC) functions as a light receptor, it captures and delivers excitation energy to photosystems with which it is closely associated	-3.403	0.008668	-4.92	5.444e-05	-3.137	0.008407	all-down
Caz06g13160	RNA binding	-4.36	0.003427	-2.612	0.01072	-3.504	0.00601	all-down
Caz06g19930		-25.842	1.16e-05	-36.052	3.539e-11	-42.692	1.431e-15	all-down	CAUTION: baseMean<20 in >=1 genotype -- log2FC shrunk via ashr but magnitude may still be imprecise
Caz07g01040	ribonuclease T2 activity	-2.549	0.02186	-3.269	0.004277	-3.329	0.008197	all-down
Caz07g01100	alpha,alpha-trehalose-phosphate synthase UDP-forming 11 isoform X1	-0.903	0.04145	-1.564	0.01271	-1.837	0.006435	all-down
Caz07g01270	defensin-like protein	-3.307	0.01485	-1.342	0.04591	-2.432	0.02037	all-down
Caz07g02900	Leucine rich repeat N-terminal domain	-3.059	0.01605	-2.204	0.01708	-2.8	0.01474	all-down
Caz07g14370	ICL: Belongs to the isocitrate lyase PEP mutase superfamily. Isocitrate lyase family	-2.396	0.01879	-1.777	0.03037	-3.589	0.002849	all-down
Caz07g21900	LHCB3: The light-harvesting complex (LHC) functions as a light receptor, it captures and delivers excitation energy to photosystems with which it is closely associated	-2.133	0.02612	-4.508	0.0001239	-4.747	0.0001812	all-down
Caz08g02210	TIFY 5A-like	-10.696	0.007259	-24.913	5.806e-05	-26.326	1.528e-05	all-down	CAUTION: baseMean<20 in >=1 genotype -- log2FC shrunk via ashr but magnitude may still be imprecise
Caz08g03290	WRKY50: WRKY transcription factor	-2.269	0.02389	-2.557	0.0112	-1.73	0.03987	all-down
Caz08g09750	Sigma factor binding protein	-1.418	0.02681	-2.104	0.00906	-2.742	0.002414	all-down
Caz08g25950	Transmembrane amino acid transporter protein	-2.983	0.007649	-2.581	0.007443	-2.365	0.01362	all-down
Caz09g02930	Zinc finger CCCH domain-containing protein	-1.347	0.009496	-0.958	0.03919	-2.637	2.761e-05	all-down
Caz09g05650	Auxin responsive protein	-12.846	0.006459	-33.608	5.412e-05	-36.13	1.343e-05	all-down	CAUTION: baseMean<20 in >=1 genotype -- log2FC shrunk via ashr but magnitude may still be imprecise
Caz09g05830	Polygalacturonase	-2.785	0.0215	-1.564	0.02559	-2.383	0.0201	all-down
Caz09g06160	Lhcb2-1: The light-harvesting complex (LHC) functions as a light receptor, it captures and delivers excitation energy to photosystems with which it is closely associated	-3.559	0.007363	-5.092	3.318e-05	-3.864	0.002827	all-down
Caz09g12110	Pollen allergen ole e 6	-27.549	1.29e-08	-39.29	4.643e-18	-42.954	2.017e-21	all-down
Caz09g21430	OMR1: Belongs to the serine threonine dehydratase family	-1.189	0.04194	-2.453	0.004277	-2.94	0.001385	all-down
Caz10g06670	Pollen-specific protein SF3-like	-16.999	2.404e-07	-24.37	4.38e-18	-26.245	3.136e-21	all-down	CAUTION: baseMean<20 in >=1 genotype -- log2FC shrunk via ashr but magnitude may still be imprecise
Caz10g18410	Soybean trypsin inhibitor (Kunitz) family of protease inhibitors	-1.752	0.01169	-1.85	0.01028	-1.952	0.008383	all-down
Caz12g00450	acid desaturase	-2.325	0.04014	-2.292	0.02325	-8.527	0.009468	all-down	CAUTION: baseMean<20 in >=1 genotype -- log2FC shrunk via ashr but magnitude may still be imprecise
Caz12g12140	Cucumber peeling cupredoxin-like	-14.095	0.005488	-36.578	2.29e-06	-40.737	9.948e-08	all-down	CAUTION: baseMean<20 in >=1 genotype -- log2FC shrunk via ashr but magnitude may still be imprecise
Caz12g24410	Ribonuclease H protein	-4.097	0.002686	-1.771	0.03164	-2.339	0.01953	all-down

### Sheet: T3 shared genes
Supplementary Table S5b. Genes meeting the DEG criteria (padj < 0.05, |log2FC| > 0.5) in all three genotypes at T3 (72 h).
62 genes; annotations and genotype-specific shrunk log2 fold changes shown for each genotype's T3-vs-C contrast.
Gene_ID	Gene_name_annotation	log2FC_shrunk_GPC003240	padj_GPC003240	log2FC_shrunk_GPC010350	padj_GPC010350	log2FC_shrunk_GPC014930	padj_GPC014930	Direction	low_baseMean_flag
Caz01g13810	Protein kinase C conserved region 2 (CalB)	-3.287	0.0176	-3.22	0.008189	-3.462	0.006816	all-down
Caz01g18810		-1.85	0.04985	-2.22	0.02051	-2.96	0.009354	all-down
Caz01g19420	Leucine rich repeat N-terminal domain	-18.054	0.0002619	-27.503	1.082e-08	-27.143	1.762e-08	all-down
Caz01g33250	Hydrophobic seed protein	-2.001	0.04293	-1.553	0.04257	-2.89	0.009728	all-down
Caz01g33390	Auxin responsive protein	-2.278	0.02447	-1.336	0.04486	-3.122	0.002856	all-down
Caz02g05550	WD40 repeats	-2.076	0.01339	-2.529	0.0022	-2.232	0.004407	all-down
Caz02g08270		-26.027	2.082e-06	-40.22	7.284e-15	-38.361	2.144e-13	all-down	CAUTION: baseMean<20 in >=1 genotype -- log2FC shrunk via ashr but magnitude may still be imprecise
Caz02g12280	The light-harvesting complex (LHC) functions as a light receptor, it captures and delivers excitation energy to photosystems with which it is closely associated	-2.172	0.0429	-4.869	0.0009406	-5.814	0.0001446	all-down
Caz02g12290	The light-harvesting complex (LHC) functions as a light receptor, it captures and delivers excitation energy to photosystems with which it is closely associated	-2.24	0.03956	-4.591	0.001047	-4.731	0.0008772	all-down
Caz02g12300	The light-harvesting complex (LHC) functions as a light receptor, it captures and delivers excitation energy to photosystems with which it is closely associated	-5.602	0.0005421	-4.655	0.001205	-5.307	0.0003603	all-down
Caz02g12320	The light-harvesting complex (LHC) functions as a light receptor, it captures and delivers excitation energy to photosystems with which it is closely associated	-3.511	0.01336	-4.875	0.0005489	-5.693	7.928e-05	all-down
Caz02g12950	Subtilase family	-3.736	0.001262	-1.551	0.0335	-2.097	0.01736	all-down
Caz02g13260	LRR receptor-like serine threonine-protein kinase At1g07650	-2.691	0.002043	-2.196	0.004652	-1.181	0.03724	all-down
Caz02g14350	Pollen proteins Ole e I like	-8.521	0.00891	-37.446	5.045e-06	-37.247	4.395e-06	all-down
Caz02g15050	Pathogenesis-related genes transcriptional activator PTI5-like	-2.064	0.04745	-4.368	0.003076	-2.731	0.01596	all-down
Caz02g18800	Removal of H(2)O(2), oxidation of toxic reductants, biosynthesis and degradation of lignin, suberization, auxin catabolism, response to environmental stresses such as wounding, pathogen attack and oxidative stress	-3.46	0.0007342	-1.525	0.02757	-1.337	0.03958	all-down
Caz02g26230	Removal of H(2)O(2), oxidation of toxic reductants, biosynthesis and degradation of lignin, suberization, auxin catabolism, response to environmental stresses such as wounding, pathogen attack and oxidative stress	-3.617	0.01251	-3.77	0.004475	-3.926	0.003725	all-down
Caz02g29950	EF-hand domain	-3.32	0.008241	-2.601	0.01062	-3.266	0.003795	all-down
Caz02g31070	Animal haem peroxidase	-2.164	0.03351	-2.917	0.007646	-3.976	0.00108	all-down
Caz03g11850	Belongs to the DEFL family	-5.801	0.001465	-3.297	0.008551	-9.143	4.245e-06	all-down
Caz03g14970	Belongs to the class I-like SAM-binding methyltransferase superfamily. Cation-independent O- methyltransferase family	-1.858	0.04596	-1.453	0.04614	-3.022	0.009157	all-down
Caz03g17880	GDSL esterase lipase At4g10955-like	-2.225	0.03831	-1.516	0.0335	-2.664	0.0141	all-down
Caz03g23020	ERF5: factor 5	-1.15	0.04808	-2.905	0.0005094	-1.946	0.008371	all-down
Caz03g34950	DNA-binding domain in plant proteins such as APETALA2 and EREBPs	-3.07	0.0183	-7.476	1.256e-06	-3.927	0.002932	all-down
Caz03g35240	Myb-like DNA-binding domain	-2	0.03125	-2.115	0.0151	-1.42	0.04151	all-down
Caz03g36030	POT family	-1.647	0.03575	-2.095	0.01121	-3.428	0.0002938	all-down
Caz04g05900	PA domain	-2.165	0.03047	-1.486	0.04015	-5.134	4.395e-06	all-down
Caz04g06030	Zinc finger protein	-2.966	0.007994	-3.403	0.00115	-2.227	0.01295	all-down
Caz05g15830	ERF5: DNA-binding domain in plant proteins such as APETALA2 and EREBPs	-3.095	0.001453	-1.583	0.02094	-2.282	0.006176	all-down
Caz06g04710	Senescence regulator	-2.572	0.01596	-3.669	0.0006312	-3.635	0.0005988	all-down
Caz06g05990	Ccr4-associated factor	-4.977	7.786e-05	-4.405	0.0002976	-3.182	0.005288	all-down
Caz06g07660	Heavy-metal-associated domain	-1.718	0.04002	-1.414	0.03854	-2.202	0.01344	all-down
Caz06g10210	The light-harvesting complex (LHC) functions as a light receptor, it captures and delivers excitation energy to photosystems with which it is closely associated	-2.995	0.01841	-4.633	0.0005087	-3.951	0.002376	all-down
Caz06g17700	Homeobox-leucine zipper protein	-1.964	0.04589	-1.639	0.03948	-4.391	0.0008201	all-down
Caz06g17810	Serine-threonine protein kinase, plant-type	-2.174	0.03535	-1.863	0.0285	-1.509	0.04621	all-down
Caz06g23300	DnaJ molecular chaperone homology domain	-2.951	0.01123	-2.912	0.005449	-4.269	0.0001178	all-down
Caz07g01040	ribonuclease T2 activity	-4.467	0.004694	-2.4	0.01896	-2.341	0.02204	all-down
Caz07g01610	Haemolysin-III related	-10.76	0.006338	-27.672	1.92e-05	-28.91	4.395e-06	all-down	CAUTION: baseMean<20 in >=1 genotype -- log2FC shrunk via ashr but magnitude may still be imprecise
Caz07g02900	Leucine rich repeat N-terminal domain	-3.312	0.01797	-4.562	0.001888	-6.738	4.078e-05	all-down
Caz07g05650	Plastocyanin-like domain	-1.156	0.04956	-3.545	1.92e-05	-1.076	0.04928	all-down
Caz07g13470	Transferase family	-3.489	0.001728	-2.878	0.004023	-2.14	0.014	all-down
Caz07g14370	ICL: Belongs to the isocitrate lyase PEP mutase superfamily. Isocitrate lyase family	-4.285	0.001247	-2.588	0.01174	-2.237	0.0196	all-down
Caz07g21900	LHCB3: The light-harvesting complex (LHC) functions as a light receptor, it captures and delivers excitation energy to photosystems with which it is closely associated	-2.452	0.02935	-4.568	0.0004552	-5.629	1.322e-05	all-down
Caz09g02700	Short calmodulin-binding motif containing conserved Ile and Gln residues.	-2.596	0.02143	-3.611	0.002082	-1.974	0.02501	all-down
Caz09g04750	Hydrolyzes acetyl esters in homogalacturonan regions of pectin. In type I primary cell wall, galacturonic acid residues of pectin can be acetylated at the O-2 and O-3 positions. Decreasing the degree of acetylation of pectin gels in vitro alters their physical properties	-20.272	4.341e-10	-1.131	0.04725	-2.697	0.01337	all-down
Caz09g06160	Lhcb2-1: The light-harvesting complex (LHC) functions as a light receptor, it captures and delivers excitation energy to photosystems with which it is closely associated	-2.442	0.03109	-6.358	1.582e-06	-5.124	0.0001426	all-down
Caz09g07770		-2.489	0.01941	-3.324	0.002157	-3.784	0.0005022	all-down
Caz09g14050	rps7-A: One of the primary rRNA binding proteins, it binds directly to 16S rRNA where it nucleates assembly of the head domain of the 30S subunit	-3.024	0.003804	-1.862	0.01608	-1.556	0.02791	all-down
Caz09g18570	SCP / Tpx-1 / Ag5 / PR-1 / Sc7 family of extracellular domains.	-5.596	0.01584	-33.469	3.212e-05	-30.476	0.0001446	all-down
Caz09g18720		-4.594	0.00198	-2.812	0.01144	-4.248	0.001712	all-down
Caz10g01640	PORA: protochlorophyllide	-3.321	0.008933	-3.473	0.003076	-4.101	0.0006221	all-down
Caz10g16530	GDSL esterase lipase	-2.869	0.01557	-1.533	0.0398	-1.525	0.04243	all-down
Caz10g17220	Plant invertase/pectin methylesterase inhibitor	-25.583	2.656e-05	-39.531	1.318e-11	-41.261	1.429e-12	all-down	CAUTION: baseMean<20 in >=1 genotype -- log2FC shrunk via ashr but magnitude may still be imprecise
Caz10g21490	3-oxoacyl- acyl-carrier-protein reductase, chloroplastic-like	-5.983	3.447e-05	-2.844	0.01062	-3.185	0.007721	all-down
Caz11g12990	Non-catalytic subunit	-3.269	0.01174	-2.614	0.012	-4.668	0.0002033	all-down
Caz11g17700		-2.042	0.04741	-3.134	0.009187	-3.814	0.004627	all-down
Caz11g21290	RAV2: B3 DNA binding domain	-1.813	0.04308	-2.699	0.008754	-2.166	0.01833	all-down
Caz12g03420	RmlD substrate binding domain	-4.055	0.005061	-4.326	0.001047	-2.65	0.01443	all-down
Caz12g06460	At1g76070-like	-4.985	0.004473	-2.529	0.01693	-5.644	0.0004275	all-down
Caz12g17460	ATP binding protein	-2.55	0.0176	-3.481	0.001311	-2.962	0.004144	all-down
Caz12g23190	Multicopper oxidase	-13.968	0.003895	-33.704	6.355e-05	-34.094	3.921e-05	all-down
Caz12g24410	Ribonuclease H protein	-5.362	6.758e-05	-4.167	0.001058	-3.089	0.007508	all-down
